# Expanding the SEVA plasmid toolbox for tuneable control of gene expression in *Synechocystis* sp. PCC 6803

**DOI:** 10.64898/2026.11.16.767122

**Authors:** Govinda Guevara, Juana María Navarro Llorens, Arantxa Marco, Sara Baldanta

## Abstract

The use of cyanobacteria as biotechnological chasses is considered a key point in the circular economy due to their scarce growth requirements and its capacity of fixing atmospheric CO_2_. However, for obtaining the most of their potential, it is often necessary to count with tools that allow the modification of the genetic expression.

In this work, we have characterized a molecular toolbox for reliable control of gene expression control through induction or repression in *Synechocystis* sp. PCC6803 using SEVA plasmids. Different inducible promoters showing a variety of dynamic range, strength and leakiness using GFP our YFP as reporter genes were assayed.

On the other hand, we also evaluated the gene repression in cyanobacteria by using CRISPRi technology, which allows to repress the gene transcription in a targeted manner. Employing an inducible promoter, a new SEVA-dCas9 based vector was built for *Synechocystis* sp. PCC6803. The vector contains dCas9 (DNase-dead Cas9 nuclease) under the tightly regulated PBADRSW promoter, which combines a theophylline-responsive riboswitch with a rhamnose-inducible promoter. The sgRNA expression cassette is also encoded on the same plasmid, resulting in a compact, self-contained CRISPRi system that simplifies genetic implementation and enables targeted gene. As a proof of concept, we demonstrated that the system enables reversible knockdown of a chromosomally integrated eYFP reporter driven by the constitutive Pc223 promoter in *Synechocystis* sp. PCC 6803.

These results provide new insights into the genomic strategies and available promoters and CRISPRi-SEVA plasmids for the industrial cyanobacteria *Synechocystis* sp. PCC 6803 that would be valuable for further applications.
