## Supplementary material for "Expanding the SEVA plasmid toolbox for tuneable control of gene expression in *Synechocystis* sp. PCC 6803": Supp

### Sheet: Test promoters (Fig1, S1, S2)
	24h			48h			72h
	Avereage	ST	n	Avereage	ST	n	Avereage	ST	n
251	0.0103321	0.0209343	3	0.0705017	0.00849349	3	-0.0202823	0.0206451	3
251-Pc223	24.1623	0.510614	3	23.6202	1.40527	3	32.7911	0.761905	3
-	0.531271	0.0234212	3	0.32978	0.0401812	3	0.345737	0.0381802	3
+	17.5004	0.436363	3	23.8168	0.342796	3	30.6629	2.9431	3
-	6.50994	0.182621	3	6.8586	0.682951	3	7.80312	0.240375	3
+	82.3205	9.29549	3	131.904	12.3166	3	195.127	40.0058	3
	-			+
	Avereage	ST	n	Avereage	ST	n
251	0.8	0.206451	3	0.6	0.214	3
Pnit	53.134	1.26123	3	45.6747	3.88674	3
PXlySPm	14.871	1.00306	3	23.877	5.32339	3
	-			Rhamnose			Rhamnose + Theophylline
	Avereage	ST	n	Avereage	ST	n	Avereage	ST	n
251	0.09	0.206451	3
BADRSW	8.35654	0.30236	3	15.8309	4.99618	3	86.8	6.6	3

### Sheet: Growth Promoter-FIG1
Time (hours)	WT			251			251-PC223			251-cLac94 (-)			251-cLac94 (+)			251-cLac143 (-)			251-cLac143 (+)
0	0.25	0.21	0.24	0.18	0.2	0.22	0.23	0.19	0.18	0.22	0.21	0.28	0.23	0.17	0.18	0.21	0.19	0.25	0.21	0.2	0.21
24	0.6	0.6	0.46	0.6	0.43	0.94	0.63	0.71	0.69	0.42	0.62	0.52	0.43	0.58	0.58	0.47	0.58	0.52	0.38	0.42	0.45
48	1.7	1.75	1.65	1.6	1.26	1.63	1.2	1.25	1.37	1.7	1.52	1.62	1.71	1.54	1.58	1.65	1.52	1.53	1.39	1.45	1.49
72	2.66	2.65	2.7	2.51	2.37	2.03	2.09	2.29	2.11	2.5	2.41	2.58	2.51	2.37	2.46	2.39	2.53	2.49	2.29	2.35	2.34

### Sheet: Growth CRISPRi-FIG2
Time (hours)	WT			Pc223-YFP			-			Rha			Theo			Rha + Theo
0	0.58	0.52	0.54	0.6	0.61	0.58	0.6	0.46	0.51	0.65	0.6	0.43	0.65	0.94	0.63	0.74	0.71	0.69
24	1.58	1.35	1.46	1.43	1.45	1.48	1.49	1.37	1.45	1.68	1.6	1.26	1.61	1.63	1.2	1.39	1.49	1.37
48	2.5	2.48	2.5	2.43	2.48	2.42	2.4	2.29	2.31	2.33	2.51	2.37	1.98	2.03	2.09	2.06	2.29	2.11
72	3.35	3.4	3.25	3.26	3.14	3.35	3.45	3.31	3.36	3.41	3.31	3.29	2.88	2.8	2.89	3.31	3.06	3.23
96	4.5	4.52	4.49	4.49	4.45	4.35	4.2	4.57	4.67	4.77	4.4	4.46	3.72	3.74	3.94	4.59	3.83	4.57
120	6	6.1	5.92	6.06	5.98	6.1	6.29	6.49	6.56	6.63	6.2	6.26	5.78	5.8	4.86	5.64	4.74	5.6

### Sheet: Fluorescence Fig 2 and S3
	0h			120h							Repression
Pc223-YFP	221.754	148.503	145.145	1607.46	1443.19	1485.38		sgRNA against YFP		1512.01
∅	220.088	296.921	218.689	1474.21	1429.44	1457.82				1453.82	96.1518
Rha	94.4979	226.921	352.221	1127.37	1072.77	1565.53				1255.22	83.017
Theo	135.421	59.2391	118.739	1348.79	1361.86	1748.17				1486.27	98.2978
Rha + Theo	40.1976	52.9009	117.254	110.265	125.336	112.732				116.111	7.67925
	0 h		72 h
Pc223-YFP	597.188	573.571	1060.86	833.431		Control
-	797.182	973.571	1333.05	1205.05		sgRNA against GFP
Rha+Theo	978.325	587.73	963.595	885.131

### Sheet: Growth-reversibility-FIG 3
Time (hours)	WT			Pc223-YFP			-			Rha			Theo			Rha + Theo
0	0.25	0.21	0.24	0.21	0.23	0.22	0.18	0.18	0.19	0.19	0.2	0.23	0.15	0.13	0.18	0.16	0.18	0.18
24	0.5	0.45	0.47	0.41	0.48	0.42	0.36	0.38	0.38	0.38	0.42	0.45	0.29	0.27	0.35	0.32	0.37	0.35
48	1.6	1.75	1.54	1.48	1.58	1.4	1.36	0.61	1.25	0.9	1.25	1.15	1.02	0.7	0.97	1.25	0.81	1.02
72	2.4	2.7	2.17	2.25	2.32	1.95	2.04	0.94	1.76	1.37	1.83	1.6	1.52	1.07	1.37	1.9	1.19	1.42
96	5.4	5.6	5.21	4.85	4.74	4.7	2.81	2.2	2.58	2.93	2.18	2.54	3.1	2.06	3	3.19	2.7	3.01
120	7.52	7.46	7.15	6.45	7	7.48	6.24	6.38	6.45	3.57	4.06	3.82	4.47	3.8	4.12	4.84	3.86	4.23

### Sheet: t-student FIG 3B
		DATA FIGURE 3
	0h			120h
Pc223-YFP	76.5	71.4	61.9	1428.5	1265.2	1188.4
dCas	70.2	70.8	66.3	1109.8	1088.1	928.9
Rha	53.7	52.3	78.3	1958	1526.8	1772.2
Theo	64.2	67.4	83.2	1203.1	1584	1395.8
Rha + Theo	11.3	12.3	10.9	1365.9	1457.8	1301.2
			0h						120h
	Pc223-YFP	dCas	dcas+rha	dcas+theo	dcas+rha+theo		Pc223-YFP	dCas	dcas+rha	dcas+theo	dcas+rha+theo
sample 1	76.5	70.2	53.7	64.2	11.3		1428.5	1109.8	1958	1203.1	1365.9
sample 2	71.4	70.8	52.3	67.4	12.3		1265.2	1088.1	1526.8	1584	1457.8
sample 3	61.9	66.3	78.3	83.2	10.9		1188.4	928.9	1772.2	1395.8	1301.2
mean	69.9333	69.1	61.4333	71.6	11.5		1294.03	1042.27	1752.33	1394.3	1374.97
SD	7.40968	2.44336	14.6237	10.1725	0.72111		122.619	98.7761	216.285	190.454	78.6927
tstudent		0.867556	0.436082	0.830826	0.00498326			0.0529154	0.0166003	0.0988779	0.882443
